# Looping specificity of Polycomb response elements requires GAF and a combinatorial code of looping factors

**DOI:** 10.1101/2025.11.28.691166

**Authors:** Gonzalo Sabarís, Marco Di Stefano, Sandrine Denaud, Lauriane Fritsch, Ana-Maria Popmihaylova, Giorgio-Lucio Papadopoulos, Bernd Schuettengruber, Giacomo Cavalli

## Abstract

Chromatin looping between *cis*-regulatory elements is essential for precise developmental gene expression, and its disruption is frequently linked to disease. Polycomb Response Elements (PREs) are specialized tethering elements that mediate chromatin loops and are bound by transcription factors like GAGA-associated factor (GAF), contributing to the recruitment of Polycomb group (PcG) proteins. While both PcG proteins and GAF have been implicated in looping, their specific roles and the mechanisms of loop specificity remain unresolved. Using genome-wide and locus-specific approaches, we show that high GAF occupancy is required for chromatin looping and gene regulation. However, GAF alone cannot establish loops without additional factors. Surprisingly, PRE looping does not require the PcG subunit Polyhomeotic (PH) or the repressive histone marks H3K27me3. Intriguingly, orthologous PRE sequences can rescue looping, while unrelated PREs with similar GAF levels cannot. This indicates that looping specificity depends on both GAF levels and compatible factor combinations at loop anchors. Our results support a combinatorial model in which GAF collaborates with additional looping factors, to drive PRE-specific interactions. We propose the existence of a “looping code” as a mechanistic basis that might explain why only a subset of PREs form loops and contribute to Polycomb-mediated gene silencing.
