## Supplementary Table 2 for "Looping specificity of Polycomb response elements requires GAF and a combinatorial code of looping factors"

### Sheet: gRNAs
gRNA	sequence (w/o PAM)	sequence (with PAM)	sense oligo for pCFD3	antisense oligo for pCFD3
PRE2_1	gcatttctctcagtacataa	GCATTTCT|CTCAGTACATAA CGG	GTCGcatttctctcagtacataa	AAACttatgtactgagagaaatg
PRE2_2	gcgctctcgctcgcccccat	GCGCTCTC|GCTCGCCCCCAT GGG	GTCGcgctctcgctcgcccccat	AAACatgggggcgagcgagagcg

### Sheet: Oligos for homology arms
Homology Arms	sequence	Size PCR fragment	Cloning startegy into pHD-dsRED
PRE2 left_SphI	GGTGgaattcttGCATGgtgaaggcaaagctgataatccg	1534bp	GIBSON
PRE2 left_SacII	GGTGtgcatatgtccgccatgggcgacgccttatataaac
PRE2 right_AscI	gatctccatgcataaggtaacggtagcgcttcgtgtgtac	1575bp	GIBSON
PRE2 right_StuI	cctcgagctgcagaaggggatggcgacttggtgaactgg

### Sheet: Oligos for Mutagenesis
Primers to amplify from gDNA:	Sequence
hsp26_BglII	gcgcgccttatgcatggaacccgctggagcttttctag
hsp26_SpeI	cgaagttataGAAGAGCattagccggctgtttcttttgc
dac TSS _WT_BglII	gcgcgccttatgcatggatgtactgagagaaatgcgcgc
dac TSS _WT_SpeI	cgaagttataGAAGAGCaggcgagcgagagcgcaaac
in vitro mutagenesis hsp26
PHO1	gagagaaaaaattatgaatatagcCATtttgtatcgtttgataaacg
PHO2	cctttcccaataaatgccatTTTgagtttcgagaaattttaaatg
PHO3	gtttctagagagttgttCgcCattttctagaaagagcg
in vitro mutagenesis dacTSS
GAGA1_mut	gtgtgtgtctgtgcctgtCACTGcgagctggtgtatctgtatc
GAGA2_mut	caatgacaaacgtaatcgGTGACCTGTGACtgcattcgttttat
GAGA3_mut	gttcttcaaatcctcccgGTGACCTGACttggaaaaaaaaacg
GAGA4_mut	cgtttcagtctgagccGTGTCGTGAacaccatctcgccatctc

### Sheet: InsertedMutated Sequences
Name	Sequence
dac_TSS WT (PRE2)	tgtactgagagaaatgcgcgcgcaaaagttttattgcattaccttctcttgcgaatgacaaattcgtaatgaaaggcgag tttcaattcgattcctttcggattttcgtggcagcgacgccggcagcgcggtcggccgagacgagtgtgcttgtatgtgt gtgtctgtgcctgtgagagcgagctggtgtatctgtatctgcgattgtgcaaaaccagaatacgaatacgagtacgaata cgaatgtctgttgcccgtccacgtctcgcattacaccaataccaggccaaaaaggggagtggtatgtgcgattgatcggt gtgtttgcatctgtgtatatttctgtgtgcaaccccgaaaatacaatgacaaacgtaatcgctctctctctcttg…
GA(N)_mut2	TGTACTGAGAGAAATGCGCGCGCAAAAGTTTTATTGCATTACCTTCTCTTGCGAATGACAAATTCGTAATGAAAGGCGAG TTTCAATTCGATTCCTTTCGGATTTTCGTGGCAGCGACGCCGGCAGCGCGGTCGGCCGAGACGAGTGTGCTTGTATGTGT GTGTCTGTGCCTGTCACTGCGAGCTGGTGTATCTGTATCTGCGATTGTGCAAAACCAGAATACGAATACGAGTACGAATA CGAATGTCTGTTGCCCGTCCACGTCTCGCATTACACCAATACCAGGCCAAAAAGGGGAGTGGTATGTGCGATTGATCGGT GTGTTTGTATCTGTGTATATTTCTGTGTGCAACCCCGAAAATACAATGACAAACGTAATCGGTGACCTGTGACTG…
GA(N)_mut4	TGTACTGAGAGAAATGCGCGCGCAAAAGTTTTATTGCATTACCTTCTCTTGCGAATGACAAATTCGTAATGAAAGGCGAG TTTCAATTCGATTCCTTTCGGATTTTCGTGGCAGCGACGCCGGCAGCGCGGTCGGCCGAGACGAGTGTGCTTGTATGTGT GTGTCTGTGCCTGTCACTGCGAGCTGGTGTATCTGTATCTGCGATTGTGCAAAACCAGAATACGAATACGAGTACGAATA CGAATGTCTGTTGCCCGTCCACGTCTCGCATTACACCAATACCAGGCCAAAAAGGGGAGTGGTATGTGCGATTGATCGGT GTGTTTGTATCTGTGTATATTTCTGTGTGCAACCCCGAAAATACAATGACAAACGTAATCGGTGACCTGTGACTG…
GA(N)_mut6	tgtactCACTGaaatgcgcgcgcaaaagttttattgcattaccCAGTGttgcgaatgacaaattcgtaatgaaaggcgag tttcaattcgattcctttcggattttcgtggcagcgacgccggcagcgcggtcggccgagacgagtgtgcttgtatgtgt gtgtctgtgcctgtCACTGcgagctggtgtatctgtatctgcgattgtgcaaaaccagaatacgaatacgagtacgaata cgaatgtctgttgcccgtccacgtctcgcattacaccaataccaggccaaaaaggggagtggtatgtgcgattgatcggt gtgtttgcatctgtgtatatttctgtgtgcaaccccgaaaatacaatgacaaacgtaatcgGTGACCTGTGACtg…
hsp26	acccgctggagcttttctagaagagtccggaaagtgacagaaaaaggaaagagtagagagagagaagagaagagagagaa cgtgcacagagagaaaaaattatgaatatagctttgtatcgtttgataaacgagggatcaaattagaaatttcttttata aaagtctaaattgaatgctgctctaaaaacaaaaaataaaactaactaacctttcccaataaatgccatgagtttcgaga aattttaaatgtagttgttgtcgtacgcgcaaaagcagagctagtgcgcctgtatgagtgagagagccgaagtttctaga gagttgttgcaattttctagaaagagcgcaaaagaaacagccggctaacg
hsp26+3xPHO	acccgctggagcttttctagaagagtccggaaagtgacagaaaaaggaaagagtagagagagagaagagaagagagagaa cgtgcacagagagaaaaaattatgaatatagcCATtttgtatcgtttgataaacgagggatcaaattagaaatttctttt ataaaagtctaaattgaatgctgctctaaaaacaaaaaataaaactaactaacctttcccaataaatgccatTTTgagtt tcgagaaattttaaatgtagttgttgtcgtacgcgcaaaagcagagctagtgcgcctgtatgagtgagagagccgaagtt tctagagagttgttCgcCattttctagaaagagcgcaaaagaaacagccggctaacg

### Sheet: Oligos to insert PREs into pHD-
Oligo Name	Sequence
DAC TSS PRE Vir BglII TSS side	gcgcgccttatgcatggaAAAGGCGAGCCAAATGTGTTTC
DAC TSS PRE Vir SpeI TSS upstream	cgaagttataGAAGAGCaCGGCCATTGGAGTGAGTGA
Midi Fab_S	gcgcgccttatgcatggaCAGTTTCGTATGCGAGTTATAG
Midi Fab_AS	cgaagttataGAAGAGCaGCAACTTCCTTCGTCCGTCGGC
PRE_En_S	gcgcgccttatgcatggatttattatgcgcatgctggagc
PRE_En_AS	cgaagttataGAAGAGCaagatcgtcggttgattagagcc

### Sheet: Sequences PRE replacement
Name	Sequence
virilis PRE	aaaggcgagccaaatgtgtttcgtttcgttgccagtttccagtgttcgaaccaagcctcggcgtccgcagcgccagcagt agtagctgcagccccatctacgttacatatacatgtacgcaatCCGATGTATGTGAGCCTGTGTGTGTGTGTGTGTGTGT ATCTGCGATTGTGCAAAACCCGAAACGATATGTATACGAATGCGTTGCTGTTTGAATTGTACACCAATACAAACAAAAAG TGGGAGTGGTATACAATAGTTACCTCTGTCTGTGTATGTCTCTGAGGCTGTCTGGTTGTGTGCGCTTGTGTTAGCATCCC CGAAAACACAATGACAAACGTAATAAAATACAAACAAAAACAAACACAAATGAAATGAAACACAGAAGCAGAAAA…
engrailed PRE	tttattatgcgcatgctggagctgtcagccggttgacaactgtgtccccagcgaactgcgcaggcgcaagctctccctct ctcacggggcgttaccgagtgggggtcatatagcggcactgttcactccctctgcgagtaggccaggaaaatggctgcct ttccatgagGAGATGGCATGTGGCTCTCCCCtttccacagacacttttcataagcatttagtttttgttgattttgtttt cggccgcgacgtttcaatctgcgttttctacagcctacaactttatcgacaccacctttaggccatgtgtagagggggaa tcgaaagagaggaaaaaaaccgcaaagctaattgttttaatttaaatgaagggaaactttttatcacccccactc…
Fab7 PRE	CAGTTTCGTATGCGAGTTATAGATAAAATAGCTTTCCATAATTAAATAAATCCAACATTATCATTTCTTTTCAGCCCCGA AAATGCCCAACAAAATGCCGTCGGCGGAATCGAAAATGTCGGCAATTCGGATTCCCGGCGAAGAGGCAGTGGATTTAATG GAGCCCCATGATGGCCGAGCTGAAAATGAAGAAGAAGAGGCGAGACAGCGGCAGCCATCATGGATGTGAAAGAGAGCGTG CTCTTCGCCTCTCTCGCTCGCGCTCGTGCCTACGACAGTGCGGTATTCCACAGCGGCCATGCTCGCTCCATGCTGCTCTG CTCGCCACTCACCTGCGACGTCGTCTGTTGTGAAGTTCTTGCGACGTGAGCGACCGAAACTCGGGGCCCCGAAAA…

### Sheet: Oligos for qPCR
	Oligoname	sequence
D1	CG5888_RT-S1	gttctcgcacttgatctcctg
	CG5888_RT-AS1	tcaggatgtggtggctacttc
D2	DAC PRE1_S5	ccagcgactagctcttgacag
	DAC PRE1_AS5	catttcagcctcctactcacg
PRE 1	dac_PRE1_S2	cgctatgtactggcttcctttc
	dac_PRE1_AS2	aaccaaacacacaagacagtcg
D3	Dac domain_S1	tcaatcggttttccaactgac
	Dac domain_AS1	tcgatttgcgactaaatgagg
D4	DAC_RT-S1	ctcgctatcgcatctaagcac
	DAC_RT-AS1	gctcttgagtgggtgatgaag
D5	dac S1	ctaaccgaaagctgcgtaattc
	dac AS1	actagctcctagatccccctca
D6	dacP_AS1	CATCACTGACACAAGACACTCG
	dacP_S1	GAACTCGATTAACACAAGCGGG
PRE 2	dac_PRE2_S1	tctcgcattacaccaataccag
	dac_PRE2_AS1	gggaggatttgaagaacacaac
D7	Dac domain_S4	gctatctctttccgtcccaag
	Dac domain_AS4	aagaaagatgccctgccatag
D8	Dac domain_S5	ctgcgattcttctccataacg
	Dac domain_AS5	gggtgaggaaatccacaaaag
hsp26	hsp2_S	ACCCACACACACGTACGTAC	dac genom region
	hsp2_AS	TCTGTCACTTTCCGGACTCTTC	hsp specific
